# Genome-wide analysis of in vivo CcpA binding with and without its key co-factor HPr in the major human pathogen group A *Streptococcus*

**DOI:** 10.1101/2020.08.28.272682

**Authors:** Sruti DebRoy, Victor Aliaga Tobar, Gabriel Galvez, Srishtee Arora, Xiaowen Liang, Nicola Horstmann, Vinicius Maracaja-Coutinho, Mauricio Latorre, Magnus Hook, Anthony R. Flores, Samuel A. Shelburne

**Affiliations:** Department of Infectious Diseases Infection Control and Employee Health, University of Texas MD Anderson Cancer Center, Houston TX, USA; Department of Genomic Medicine, University of Texas MD Anderson Cancer Center, Houston TX, USA; Facultad de Ciencias Químicas y Farmacéuticas, Advanced Center for Chronic Diseases-ACCDiS, Universidad de Chile,Santos Dumont 964, Independencia, Santiago,Chile; Laboratorio de Bioingeniería, Instituto de Ciencias de la Ingeniería, Universidad de O’Higgins, Libertador Bernardo O’Higgins 611, Rancagua, O’Higgins, Chile; Center for Infectious and Inflammatory Diseases, Institute of Biosciences and Technology, Texas A&M University Health Science Center, Houston, TX, USA; Laboratorio de Bioinformática y Expresión Génica, INTA, Universidad de Chile, El Líbano 5524, Macul, Santiago, Chile; Mathomics, Center for Mathematical Modeling, Universidad de Chile, Beauchef 851, 7th Floor, Santiago, Santiago, Chile; Center for Genome Regulation (Fondap 15090007), Universidad de Chile, Blanco Encalada 2085, Santiago, Santiago, Chile; Centro de Modelamiento Molecular, Biofísica y Bioinformática (CM2B2), Facultad de Ciencias Químicas y Farmacéuticas, Universidad de Chile, Santiago, Chile; Division of Infectious Diseases, Department of Pediatrics, University of Texas Health Science Center McGovern Medical School, Houston, TX, USA; Center for Antimicrobial Resistance and Microbial Genomics, University of Texas Health Science Center McGovern Medical School, Houston, TX, USA

**Keywords:** *Streptococcus pyogenes*, ChIPseq, HPr-independent CcpA regulation

## Abstract

Catabolite control protein A (CcpA) is a master regulator of carbon source utilization and contributes to the virulence of numerous medically important Gram-positive bacteria. Most functional assessments of CcpA, including interaction with its key co-factor HPr, have been performed in non-pathogenic bacteria. In this study we aimed to identify the in vivo DNA binding profile of CcpA and assess the extent to which HPr is required for CcpA-mediated regulation and DNA binding in the major human pathogen group A *Streptococcus* (GAS). Using a combination RNAseq/ChIPseq approach, we found that CcpA affects transcript levels of 514 of 1667 GAS genes (31%) whereas direct DNA binding was identified for 105 GAS genes. Three of the directly regulated genes encode the key GAS virulence factors Streptolysin S, PrtS (IL-8 degrading proteinase), and SpeB (cysteine protease). Mutating CcpA Val301 to Ala (strain 2221-CcpA-V301A) abolished interaction between CcpA and HPr and impacted the transcript levels of 205 genes (40%) in the total CcpA regulon. By ChIPseq analysis, CcpAV301A bound to DNA from 74% of genes bound by wild-type CcpA, but generally with lower affinity. These data delineate the direct CcpA regulon and clarify the HPr-dependent and independent activities of CcpA in a key pathogenic bacterium.

**Data sharing and data availability:** The data that support the findings of this study are available from the corresponding author upon reasonable request.
