## Supplementary Table 2 for "Genome-wide analysis of in vivo CcpA binding with and without its key co-factor HPr in the major human pathogen group A *Streptococcus*"

### Sheet: Sheet2
Table S2. MGAS2221 genes that are CcpA-repressed and have in vivo CcpA binding sites
Locus Tag	Gene	Annotation	COG	2221∆ccpA/MGAS2221			2221∆ccpA/2221-CcpA-V301A			2221-CcpA-V301A/MGAS2221
				Log₂ fold change	Fold change	Bonferroni	Log₂ fold change	Fold change	Bonferroni	Log₂ fold change	Fold change	Bonferroni
M5005_Spy_0039	adh2	bifunctional acetaldehyde-CoA/alcohol dehydrogenase	C	5.53833	46.4733	0	1.28064	2.42947	0	4.19307	18.2911	0
M5005_Spy_0094	ackA	acetate kinase	F	1.51282	2.85367	0	0.908861	1.87756	0	0.535728	1.44967	0
M5005_Spy_0212		N-acetylmannosamine-6-phosphate 2-epimerase	G	4.16816	17.978	0	3.57841	11.9456	0	0.521148	1.4351	0.146007
M5005_Spy_0340	lctO	L-lactate oxidase	C	7.48268	178.86	0	5.83798	57.2016	0	1.57678	2.98302	0
M5005_Spy_0341	prtS	peptidase S8	O	5.51665	45.7803	0	5.00925	32.2058	0	0.440323	1.35691	0.000816246
M5005_Spy_0361		MFS transporter	G	4.83632	28.5679	0	2.9002	7.46531	0	1.86661	3.64676	0
M5005_Spy_0505	ppc	phosphoenolpyruvate carboxylase	H	2.72992	6.63419	0	-0.182343	-1.13473	1	2.84218	7.17101	0
M5005_Spy_0562	sagA	streptolysin S family bacteriocin		5.43479	43.2549	0	3.39908	10.5494	0	1.96866	3.91405	0
M5005_Spy_0834		alcohol dehydrogenase	E	4.43682	21.6579	0	3.36477	10.3014	0	0.999834	1.99977	3.71072e-08
M5005_Spy_0835		acid phosphatase/phosphotransferase	S	4.58457	23.9935	0	2.45321	5.47635	0	2.06139	4.17387	0
M5005_Spy_0934		lipoate--protein ligase	H	1.63634	3.10877	0	0.448486	1.36461	4.58709e-11	1.11968	2.17298	0
M5005_Spy_0938	pgmA	phosphoglucomutase	G	1.86095	3.63248	0	0.927346	1.90177	0	0.865129	1.8215	0
M5005_Spy_1056	malM	4-alpha-glucanotransferase	G	0.786905	1.72537	0	0.541201	1.45518	7.16216e-06	0.174722	1.12875	1
M5005_Spy_1057	malR	LacI family transcriptional regulator	K	1.18707	2.2769	0	1.32822	2.51094	0	-0.212073	-1.15835	1
M5005_Spy_1067	malX	sugar ABC transporter substrate-binding protein	G	6.16964	71.9856	0	3.59074	12.0482	0	2.5102	5.69699	0
M5005_Spy_1083		transcription antiterminator BglG	G	4.33983	20.2498	0	2.64921	6.27322	0	1.62097	3.07582	0
M5005_Spy_1120	pstI	phosphoenolpyruvate--protein phosphotransferase	G	0.912836	1.88274	0	0.611409	1.52775	2.67246e-09	0.23416	1.17622	1
M5005_Spy_1235		phosphomannomutase	G	2.16892	4.49685	0	0.96754	1.9555	0	1.13078	2.18978	0
M5005_Spy_1258		hypothetical protein	S	1.77691	3.42692	0	1.156	2.22839	0	0.551766	1.46588	7.70224e-07
M5005_Spy_1273	arcB	ornithine carbamoyltransferase	E	8.27118	308.939	0	3.18428	9.09003	0	5.013	32.2897	0
M5005_Spy_1275	arcA	arginine deiminase	E	8.33255	322.366	0	3.14466	8.84379	0	5.11436	34.6398	0
M5005_Spy_1325		ribosome-associated factor Y	J	2.13783	4.401	0	0.51362	1.42763	5.06713e-06	1.55428	2.93687	0
M5005_Spy_1381	glpK	glycerol kinase	F	5.8172	56.3836	0	4.9524	30.9615	0	0.793212	1.73293	1.82403e-05
M5005_Spy_1387		2,5-diketo-D-gluconic acid reductase	C	1.57998	2.98966	0	1.15275	2.22337	0	0.357306	1.28103	0.0807765
M5005_Spy_1479	manL	PTS mannose transporter subunit EIIAB	G	1.7494	3.36219	0	0.812862	1.75669	0	0.867198	1.82412	0
M5005_Spy_1503		histidine phosphatase family protein	G	0.812882	1.75672	0	0.24585	1.18579	0.0514053	0.497018	1.41129	0
M5005_Spy_1569	pfl	formate acetyltransferase	C	1.8918	3.71099	0	1.86192	3.6349	0	-0.0426779	-1.03002	1
M5005_Spy_1692		PTS maltose	G	0.659131	1.57913	3.00666e-10	0.409877	1.32857	0.00743858	0.179926	1.13283	1
M5005_Spy_1746		PTS cellobiose transporter subunit IIA	G	3.36477	10.3014	0	2.42696	5.37758	0	0.87372	1.83238	0.692461
M5005_Spy_1758		dipeptidase	M	3.53721	11.6093	0	1.92142	3.78797	0	1.54429	2.9166	0
M5005_Spy_1772		glutamate formimidoyltransferase	E	3.81328	14.0576	0	4.06115	16.6927	0	-0.321459	-1.24959	1
M5005_Spy_1779		ATP-binding protein	T	6.38609	83.6382	0	4.83192	28.4809	0	1.4847	2.79859	0
M5005_Spy_1807	argR2	arginine repressor	K	0.78076	1.71804	0	1.00822	2.01142	0	-0.297901	-1.22935	1
