## Supplementary Table 3 for "Genome-wide analysis of in vivo CcpA binding with and without its key co-factor HPr in the major human pathogen group A *Streptococcus*"

### Sheet: Primers and Probes
Table S2. Primers and Probes used in this study.
Primers for mutation of CcpA V301A :
Primer	Sequence	Purpose
CcpAFBamHI	GCGGATCCCATGTGGGTCACAGAAGAATCC	To clone ccpA into pBBL740
CcpARXhoI	GCCTCGAGCTGGCATAGCTTGGGCAACTTTGAC
CcpAV301A1	GTTTATGACTTAGGTGCTGCTAGCATGCGGATGTTGACTAAAATC	To mutate Valine at position 301 to alanine
CcpAV301A2	GATTTTAGTCAACATCCGCATGCTAGCAGCACCTAAGTCATAAAC
Primers and probes for Taqman qRT PCR :
Gene	5' Oligo	3' Oligo	6FAM/TAMRA Probe
tufA	CAACTCGTCACTATGCGCACAT	GAGCGGCACCAGTGATCAT	CTCCAGGACACGCGGACTACGTTAAAAA
prtS	AAGGAGCTTGGGACAAGGGATA	TGATGGGCCGGATCGA	CAATAACTGCGACAACCTTGCCTTGTCCT
lctO	GCATTGGTACTCGTCAGGTCTTT	CGGATTGTGGCGAAGGTTAA	TTATGCAACTGGCTGGGACACAAACTATCC
arc	CAATTACCCATTTGCCATCGA	CACCTGTACCGATAGTTGCGAAT	AATGCCAAACCTTTATTTCACACGGGAC
spy0040	AGGAATGAGTGAATATGCAGTAGTAACAG	AGCACCTGCCTCTTTAATAGCTTTAACCCGGCTCAAGCTTCTTCCATTACTTG
spy0039	TTGCGACAGGTGGAAATGC	GGGCAGGTTTCCCACATG	ATGGTTAAAGCGGCATAC
ppc	GAATTAACGGCTATTGGTGAGGAA	CCTCCACGACCATGGAAGA	GGAGTGAAGATCACC
CCPa	GCGCAGCGCGTCATTAA	AGCCACATAAGCCGCTGTTGCTCCT	AGCCACATAAGCCGCTGTTGCTCCT
Primers for SYBR qRT PCR :
Gene	5' Oligo	3' Oligo
lctO	GTGAGCATATCGTTTGACAGTTAAG	TGTGCCATTGACATTCTCCTAT
prtS	GGAGGGTATCAGGTGGAG	TCATCTGCTGCTACTGTTGTT
malX	TGTGACAGTAAATGCCTTGTTT	TCGTAATCGCTTTCATTTGTCA
ppc	GTGGAATATGGAGACTAAACCTATCC	GACCATCTCCTTCTTTGCTAG
lpl	AAACGAAGTTCTGGAAAGCAAG	AATCGGCAGTGACGCTAAA
arcA	CAACGCTCAAAAAATGTAAGC	CGTCAAGATTCTTAACTCTTGC
